# A proteogenomic pipeline for the analysis of protein biosynthesis errors in the human pathogen *Candida albicans*

**DOI:** 10.1101/2023.10.31.564356

**Authors:** Inês Correia, Carla Oliveira, Andreia Reis, Ana Rita Guimarães, Susana Aveiro, Pedro Domingues, Ana Rita Bezerra, Rui Vitorino, Gabriela Moura, Manuel A. S. Santos

**Affiliations:** Institute of Biomedicine (iBiMED) and Department of Medical Sciences (DCM); Department of Chemistry, University of Aveiro, 3810-193, Aveiro, Portugal; Multidisciplinary Institute of Ageing (MIA-Portugal), University of Coimbra, 3004-504 Coimbra, Portugal

## Abstract

*Candida albicans* is a diploid pathogen known for its ability to live as a commensal fungus in healthy individuals, but causing both superficial infections and disseminated candidiasis in immunocompromised patients where it is associated with high morbidity and mortality. Its success in colonizing the human host is attributed to a wide range of virulence traits that modulate interactions between the host and the pathogen, such as optimal growth rate at 37°C, the ability to switch between yeast and hyphal forms and a remarkable genomic and phenotypic plasticity. A fascinating aspect of its biology is a prominent heterogeneous proteome that arises from frequent genomic rearrangements, high allelic variation, and high levels of amino acid misincorporations in proteins. The latter leads to increased morphological and physiological phenotypic diversity of high adaptive potential, but the scope of such protein mistranslation is poorly understood due to technical difficulties in detecting and quantifying amino acid misincorporation events in complex proteomic samples.

To address this question, we have developed and optimized mass spectrometry and bioinformatics pipelines capable of identifying low-level amino acid misincorporation events at the proteome level. We have also analysed the proteomic profile of an engineered *C. albicans* strain that exhibits high level of leucine misincorporation at protein CUG sites and employed an *in vivo* quantitative gain-of-function fluorescence reporter system to validate our MS/MS data. The data show that *C. albicans* misincorporates amino acids above the background level at protein sites of diverse codons, particularly at CUG sites, confirming our previous data on the quantification of leucine incorporation at single CUG sites of recombinant reporter proteins. The study also demonstrates that increasing misincorporation of Leucine at CUG sites does not alter the translational fidelity of the other codons. These findings advance existing knowledge on amino acid misincorporations in *C. albicans* and add a new dimension to the remarkable capacity of this fungus to diversify its proteome.
