## Supplementary material for "A proteogenomic pipeline for the analysis of protein biosynthesis errors in the human pathogen *Candida albicans*": Table S1

### Sheet: SNPs
Table S1: List of SNPs found in genes corresponding to CUG-mutated proteins in T0 and T1 strains
Chr	Pos	Ref	Alt	AF	Var_type	Gene	ORF_Pos	Prot_Pos	T0 CUG mutProt-Pos	T1 CUG mutProt-Pos
								CUG=Leu
Ca22chr1A	706613	T	A	0.5	synonymous_variant	C1_03370W_A	c.126T>A	p.Gly42Gly		Ser117Leu
Ca22chr1A	706837	C	T	0.5	missense_variant	C1_03370W_A	c.350C>T	p.Pro117Leu
Ca22chr1A	707105	C	T	0.5	synonymous_variant	C1_03370W_A	c.618C>T	p.Asn206Asn
Ca22chr1A	913683	C	A	0.5	missense_variant	C1_04400C_A	c.201G>T	p.Lys67Asn		Ser565Leu
Ca22chr1A	912438	A	G	0.5	synonymous_variant	C1_04400C_A	c.1446T>C	p.Gly482Gly
Ca22chr1A	912312	G	A	0.5	synonymous_variant	C1_04400C_A	c.1572C>T	p.Asn524Asn
Ca22chr1A	912131	T	C	0.5	missense_variant	C1_04400C_A	c.1753A>G	p.Ile585Val
Ca22chr1A	911670	G	A	0.5	synonymous_variant	C1_04400C_A	c.2214C>T	p.Phe738Phe
Ca22chr1A	911586	C	T	0.5	synonymous_variant	C1_04400C_A	c.2298G>A	p.Thr766Thr
Ca22chr1A	911355	G	A	0.5	synonymous_variant	C1_04400C_A	c.2529C>T	p.Asp843Asp
Ca22chr1A	1180855	T	C	0.5	synonymous_variant	C1_05630C_A	c.18A>G	p.Val6Val		Ser232Leu
Ca22chr1A	1180757	A	G	0.5	missense_variant	C1_05630C_A	c.116T>C	p.Leu39Pro
Ca22chr1A	1180168	A	G	0.5	synonymous_variant	C1_05630C_A	c.705T>C	p.Ser235Ser
Ca22chr1A	1179712	A	G	0.5	synonymous_variant	C1_05630C_A	c.1161T>C	p.Ala387Ala
Ca22chr1A	1179666	C	A	0.5	missense_variant	C1_05630C_A	c.1207G>T	p.Ala403Ser
Ca22chr1A	1178854	C	T	0.5	synonymous_variant	C1_05630C_A	c.2019G>A	p.Gly673Gly
Ca22chr1A	1178449	G	C	0.5	missense_variant	C1_05630C_A	c.2424C>G	p.Phe808Leu
Ca22chr1A	1423447	G	C	0.5	synonymous_variant	C1_06660W_A	c.543G>C	p.Ala181Ala		Ser65Leu
Ca22chr1A	1423456	C	T	0.5	synonymous_variant	C1_06660W_A	c.552C>T	p.Cys184Cys
Ca22chr1A	1423528	A	G	0.5	synonymous_variant	C1_06660W_A	c.624A>G	p.Glu208Glu
Ca22chr1A	1423669	G	A	0.5	synonymous_variant	C1_06660W_A	c.765G>A	p.Gly255Gly
Ca22chr1A	1423795	C	T	0.5	synonymous_variant	C1_06660W_A	c.891C>T	p.Ala297Ala
Ca22chr1A	1424101	C	T	0.5	synonymous_variant	C1_06660W_A	c.1197C>T	p.Asn399Asn
Ca22chr1A	1424338	A	G	0.5	synonymous_variant	C1_06660W_A	c.1434A>G	p.Leu478Leu
Ca22chr1A	1424400	C	T	0.5	missense_variant	C1_06660W_A	c.1496C>T	p.Ala499Val
Ca22chr1A	1424548	A	G	0.5	synonymous_variant	C1_06660W_A	c.1644A>G	p.Lys548Lys
Ca22chr1A	1424560	G	A	0.5	synonymous_variant	C1_06660W_A	c.1656G>A	p.Leu552Leu
Ca22chr1A	1672727	A	C	0.5	missense_variant	C1_07690C_A	c.154T>G	p.Ser52Ala		Ser992Leu
Ca22chr1A	1672277	C	G	0.5	missense_variant	C1_07690C_A	c.604G>C	p.Ala202Pro
Ca22chr1A	1672026	T	C	0.5	synonymous_variant	C1_07690C_A	c.855A>G	p.Val285Val
Ca22chr1A	1671619	C	T	0.5	missense_variant	C1_07690C_A	c.1262G>A	p.Ser421Asn
Ca22chr1A	1671453	T	G	0.5	synonymous_variant	C1_07690C_A	c.1428A>C	p.Thr476Thr
Ca22chr1A	1671309	T	A	0.5	synonymous_variant	C1_07690C_A	c.1572A>T	p.Ser524Ser
Ca22chr1A	1671126	A	G	0.5	synonymous_variant	C1_07690C_A	c.1755T>C	p.Asn585Asn
Ca22chr1A	1671033	T	A	0.5	missense_variant	C1_07690C_A	c.1848A>T	p.Glu616Asp
Ca22chr1A	1671009	G	A	0.5	synonymous_variant	C1_07690C_A	c.1872C>T	p.Asn624Asn
Ca22chr1A	1670020	C	G	0.5	missense_variant	C1_07690C_A	c.2861G>C	p.Ser954Thr
Ca22chr1A	1670014	A	G	0.5	missense_variant	C1_07690C_A	c.2867T>C	p.Ile956Thr
Ca22chr1A	1670012	C	T	0.5	missense_variant	C1_07690C_A	c.2869G>A	p.Ala957Thr
Ca22chr1A	1669861	T	C	0.5	missense_variant	C1_07690C_A	c.3020A>G	p.Asn1007Ser
Ca22chr1A	1724339	G	T	0.5	synonymous_variant	C1_07910C_A	c.640C>A	p.Arg214Arg		Ser183Leu
Ca22chr1A	1724199	C	A	0.5	synonymous_variant	C1_07910C_A	c.780G>T	p.Ala260Ala
Ca22chr1A	1789289	T	C	0.5	missense_variant	C1_08180C_A	c.5A>G	p.Asn2Ser		Ser470Leu
Ca22chr1A	1788400	G	A	0.5	synonymous_variant	C1_08180C_A	c.894C>T	p.Tyr298Tyr
Ca22chr1A	1787776	C	T	0.5	synonymous_variant	C1_08180C_A	c.1518G>A	p.Glu506Glu
Ca22chr1A	1787394	C	T	0.5	missense_variant	C1_08180C_A	c.1900G>A	p.Ala634Thr
Ca22chr1A	1787388	C	T	0.5	missense_variant	C1_08180C_A	c.1906G>A	p.Gly636Ser
Ca22chr1A	1787359	A	C	0.5	synonymous_variant	C1_08180C_A	c.1935T>G	p.Thr645Thr
Ca22chr1A	1787299	C	T	0.5	synonymous_variant	C1_08180C_A	c.1995G>A	p.Lys665Lys
Ca22chr1A	1787287	C	T	0.5	synonymous_variant	C1_08180C_A	c.2007G>A	p.Thr669Thr
Ca22chr1A	1787266	C	T	0.5	synonymous_variant	C1_08180C_A	c.2028G>A	p.Pro676Pro
Ca22chr1A	1787242	T	G	0.5	synonymous_variant	C1_08180C_A	c.2052A>C	p.Val684Val
Ca22chr1A	1787004	C	T	0.5	missense_variant	C1_08180C_A	c.2290G>A	p.Asp764Asn
Ca22chr1A	1786991	A	G	0.5	missense_variant	C1_08180C_A	c.2303T>C	p.Val768Ala
Ca22chr1A	1786987	A	G	0.5	synonymous_variant	C1_08180C_A	c.2307T>C	p.Asn769Asn
Ca22chr1A	1786957	C	T	0.5	synonymous_variant	C1_08180C_A	c.2337G>A	p.Leu779Leu
Ca22chr1A	1786835	A	G	0.5	missense_variant	C1_08180C_A	c.2459T>C	p.Val820Ala
Ca22chr1A	1786782	T	C	0.5	missense_variant	C1_08180C_A	c.2512A>G	p.Ile838Val
Ca22chr1A	1786780	G	A	0.5	synonymous_variant	C1_08180C_A	c.2514C>T	p.Ile838Ile
Ca22chr1A	1786339	A	T	0.5	synonymous_variant	C1_08180C_A	c.2955T>A	p.Ala985Ala
Ca22chr1A	1786261	C	T	0.5	synonymous_variant	C1_08180C_A	c.3033G>A	p.Gln1011Gln
Ca22chr1A	1786117	C	T	0.5	synonymous_variant	C1_08180C_A	c.3177G>A	p.Pro1059Pro
Ca22chr1A	1785745	A	G	0.5	synonymous_variant	C1_08180C_A	c.3549T>C	p.Gly1183Gly
Ca22chr1A	1819018	C	G	0.5	synonymous_variant	C1_08290C_A	c.228G>C	p.Thr76Thr		Ser728Leu
Ca22chr1A	1818181	T	C	0.5	synonymous_variant	C1_08290C_A	c.1065A>G	p.Thr355Thr
Ca22chr1A	1818180	T	C	0.5	missense_variant	C1_08290C_A	c.1066A>G	p.Met356Val
Ca22chr1A	1818045	A	G	0.5	missense_variant	C1_08290C_A	c.1201T>C	p.Ser401Pro
Ca22chr1A	1816510	A	G	0.5	synonymous_variant	C1_08290C_A	c.2736T>C	p.Asp912Asp
Ca22chr1A	2018497	T	C	0.5	synonymous_variant	C1_09190C_A	c.840A>G	p.Gly280Gly		Ser367Leu
Ca22chr1A	2018455	C	T	0.5	synonymous_variant	C1_09190C_A	c.882G>A	p.Leu294Leu
Ca22chr1A	2018435	T	C	0.5	missense_variant	C1_09190C_A	c.902A>G	p.Lys301Arg
Ca22chr1A	2018332	G	A	0.5	synonymous_variant	C1_09190C_A	c.1005C>T	p.Ile335Ile
Ca22chr1A	2018322	C	T	0.5	missense_variant	C1_09190C_A	c.1015G>A	p.Asp339Asn
Ca22chr1A	2018321	T	C	0.5	missense_variant	C1_09190C_A	c.1016A>G	p.Asp339Gly
Ca22chr1A	2018281	A	G	0.5	synonymous_variant	C1_09190C_A	c.1056T>C	p.Ala352Ala
Ca22chr1A	2018269	T	C	0.5	synonymous_variant	C1_09190C_A	c.1068A>G	p.Lys356Lys
Ca22chr1A	2018256	C	T	0.5	missense_variant	C1_09190C_A	c.1081G>A	p.Asp361Asn
Ca22chr1A	2018241	C	T	0.5	missense_variant	C1_09190C_A	c.1096G>A	p.Asp366Asn
Ca22chr1A	2018215	C	T	0.5	synonymous_variant	C1_09190C_A	c.1122G>A	p.Ser374Ser
Ca22chr1A	2018152	A	T	0.5	synonymous_variant	C1_09190C_A	c.1185T>A	p.Ser395Ser
Ca22chr1A	2018146	T	C	0.5	synonymous_variant	C1_09190C_A	c.1191A>G	p.Leu397Leu
Ca22chr1A	2018053	A	G	0.5	synonymous_variant	C1_09190C_A	c.1284T>C	p.Ala428Ala
Ca22chr1A	2017993	T	C	0.5	synonymous_variant	C1_09190C_A	c.1344A>G	p.Leu448Leu
Ca22chr1A	2122258	G	A	0.5	synonymous_variant	C1_09640W_A	c.93G>A	p.Arg31Arg		Ser322Leu
Ca22chr1A	2122288	A	G	0.5	synonymous_variant	C1_09640W_A	c.123A>G	p.Thr41Thr
Ca22chr1A	2123188	G	A	0.5	synonymous_variant	C1_09640W_A	c.1023G>A	p.Lys341Lys
Ca22chr1A	2268051	G	A	0.5	missense_variant	C1_10270C_A	c.221C>T	p.Ala74Val		Ser83Leu; Ser265Leu
Ca22chr1A	2267861	T	C	0.5	synonymous_variant	C1_10270C_A	c.411A>G	p.Leu137Leu
Ca22chr1A	2267726	T	C	0.5	synonymous_variant	C1_10270C_A	c.546A>G	p.Thr182Thr
Ca22chr1A	2409838	C	T	0.5	synonymous_variant	C1_10890C_A	c.9G>A	p.Leu3Leu		Ser125Leu
Ca22chr1A	2409818	C	G	0.5	missense_variant	C1_10890C_A	c.29G>C	p.Gly10Ala
Ca22chr1A	2409718	C	G	0.5	synonymous_variant	C1_10890C_A	c.129G>C	p.Ser43Ser
Ca22chr1A	2409526	C	T	0.5	synonymous_variant	C1_10890C_A	c.321G>A	p.Leu107Leu
Ca22chr1A	2409514	A	G	0.5	synonymous_variant	C1_10890C_A	c.333T>C	p.Ala111Ala
Ca22chr1A	2409460	T	A	0.5	synonymous_variant	C1_10890C_A	c.387A>T	p.Gly129Gly
Ca22chr1A	2409160	C	T	0.5	synonymous_variant	C1_10890C_A	c.687G>A	p.Val229Val
Ca22chr1A	2409096	T	C	0.5	missense_variant	C1_10890C_A	c.751A>G	p.Met251Val
Ca22chr1A	2409090	C	T	0.5	missense_variant	C1_10890C_A	c.757G>A	p.Ala253Thr
Ca22chr1A	2456999	T	C	0.5	synonymous_variant	C1_11200W_A	c.15T>C	p.Gly5Gly		Ser1735Leu; Ser2451Leu
Ca22chr1A	2457047	C	T	0.5	synonymous_variant	C1_11200W_A	c.63C>T	p.Asp21Asp
Ca22chr1A	2457323	C	A	0.5	synonymous_variant	C1_11200W_A	c.339C>A	p.Ala113Ala
Ca22chr1A	2457339	A	G	0.5	missense_variant	C1_11200W_A	c.355A>G	p.Ser119Gly
Ca22chr1A	2457384	G	A	0.5	missense_variant	C1_11200W_A	c.400G>A	p.Gly134Ser
Ca22chr1A	2458089	A	G	0.5	missense_variant	C1_11200W_A	c.1105A>G	p.Lys369Glu
Ca22chr1A	2458154	G	T	0.5	synonymous_variant	C1_11200W_A	c.1170G>T	p.Pro390Pro
Ca22chr1A	2458269	G	T	0.5	missense_variant	C1_11200W_A	c.1285G>T	p.Ala429Ser
Ca22chr1A	2458448	T	C	0.5	synonymous_variant	C1_11200W_A	c.1464T>C	p.Ala488Ala
Ca22chr1A	2458675	C	T	0.5	missense_variant	C1_11200W_A	c.1691C>T	p.Ser564Leu
Ca22chr1A	2458696	G	C	0.5	missense_variant	C1_11200W_A	c.1712G>C	p.Gly571Ala
Ca22chr1A	2459004	A	G	0.5	missense_variant	C1_11200W_A	c.2020A>G	p.Ser674Gly
Ca22chr1A	2459225	C	T	0.5	synonymous_variant	C1_11200W_A	c.2241C>T	p.Thr747Thr
Ca22chr1A	2459390	T	C	0.5	synonymous_variant	C1_11200W_A	c.2406T>C	p.Gly802Gly
Ca22chr1A	2459458	C	G	0.5	missense_variant	C1_11200W_A	c.2474C>G	p.Thr825Ser
Ca22chr1A	2459921	A	T	0.5	synonymous_variant	C1_11200W_A	c.2937A>T	p.Val979Val
Ca22chr1A	2460027	T	G	0.5	missense_variant	C1_11200W_A	c.3043T>G	p.Tyr1015Asp
Ca22chr1A	2460054	A	T	0.5	missense_variant	C1_11200W_A	c.3070A>T	p.Thr1024Ser
Ca22chr1A	2460184	A	C	0.5	missense_variant	C1_11200W_A	c.3200A>C	p.Tyr1067Ser
Ca22chr1A	2460321	C	T	0.5	missense_variant	C1_11200W_A	c.3337C>T	p.Pro1113Ser
Ca22chr1A	2460333	G	C	0.5	missense_variant	C1_11200W_A	c.3349G>C	p.Asp1117His
Ca22chr1A	2460335	T	C	0.5	synonymous_variant	C1_11200W_A	c.3351T>C	p.Asp1117Asp
Ca22chr1A	2460377	A	G	0.5	synonymous_variant	C1_11200W_A	c.3393A>G	p.Pro1131Pro
Ca22chr1A	2460461	C	T	0.5	synonymous_variant	C1_11200W_A	c.3477C>T	p.Asp1159Asp
Ca22chr1A	2461028	G	A	0.5	synonymous_variant	C1_11200W_A	c.4044G>A	p.Ser1348Ser
Ca22chr1A	2461077	A	G	0.5	missense_variant	C1_11200W_A	c.4093A>G	p.Met1365Val
Ca22chr1A	2461118	T	C	0.5	synonymous_variant	C1_11200W_A	c.4134T>C	p.Asp1378Asp
Ca22chr1A	2461157	T	C	0.5	synonymous_variant	C1_11200W_A	c.4173T>C	p.Asp1391Asp
Ca22chr1A	2461189	T	C	0.5	missense_variant	C1_11200W_A	c.4205T>C	p.Ile1402Thr
Ca22chr1A	2461303	T	C	0.5	missense_variant	C1_11200W_A	c.4319T>C	p.Val1440Ala
Ca22chr1A	2461318	G	A	0.5	missense_variant	C1_11200W_A	c.4334G>A	p.Gly1445Glu
Ca22chr1A	2461442	C	A	0.5	missense_variant	C1_11200W_A	c.4458C>A	p.His1486Gln
Ca22chr1A	2461574	C	G	0.5	missense_variant	C1_11200W_A	c.4590C>G	p.Phe1530Leu
Ca22chr1A	2461669	C	T	0.5	missense_variant	C1_11200W_A	c.4685C>T	p.Ala1562Val
Ca22chr1A	2461696	T	C	0.5	missense_variant	C1_11200W_A	c.4712T>C	p.Phe1571Ser
Ca22chr1A	2461704	C	T	0.5	stop_gained	C1_11200W_A	c.4720C>T	p.Gln1574*
Ca22chr1A	2461706	G	C	0.5	missense_variant	C1_11200W_A	c.4722G>C	p.Gln1574His
Ca22chr1A	2461709	A	T	0.5	missense_variant	C1_11200W_A	c.4725A>T	p.Glu1575Asp
Ca22chr1A	2461710	C	G	0.5	missense_variant	C1_11200W_A	c.4726C>G	p.Pro1576Ala
Ca22chr1A	2461982	C	T	0.5	synonymous_variant	C1_11200W_A	c.4998C>T	p.Ile1666Ile
Ca22chr1A	2462013	A	G	0.5	missense_variant	C1_11200W_A	c.5029A>G	p.Ser1677Gly
Ca22chr1A	2462014	G	A	0.5	missense_variant	C1_11200W_A	c.5030G>A	p.Ser1677Asn
Ca22chr1A	2462028	A	C	0.5	missense_variant	C1_11200W_A	c.5044A>C	p.Asn1682His
Ca22chr1A	2462095	G	A	0.5	missense_variant	C1_11200W_A	c.5111G>A	p.Gly1704Asp
Ca22chr1A	2462096	C	A	0.5	synonymous_variant	C1_11200W_A	c.5112C>A	p.Gly1704Gly
Ca22chr1A	2462111	A	G	0.5	synonymous_variant	C1_11200W_A	c.5127A>G	p.Thr1709Thr
Ca22chr1A	2462168	T	C	0.5	synonymous_variant	C1_11200W_A	c.5184T>C	p.Asn1728Asn
Ca22chr1A	2462282	A	G	0.5	synonymous_variant	C1_11200W_A	c.5298A>G	p.Lys1766Lys
Ca22chr1A	2463698	T	C	0.5	synonymous_variant	C1_11200W_A	c.6714T>C	p.Val2238Val
Ca22chr1A	2464042	G	A	0.5	missense_variant	C1_11200W_A	c.7058G>A	p.Gly2353Asp
Ca22chr1A	2464059	G	A	0.5	missense_variant	C1_11200W_A	c.7075G>A	p.Ala2359Thr
Ca22chr1A	2464120	T	C	0.5	missense_variant	C1_11200W_A	c.7136T>C	p.Val2379Ala
Ca22chr1A	2464361	T	C	0.5	synonymous_variant	C1_11200W_A	c.7377T>C	p.Thr2459Thr
Ca22chr1A	2464500	G	A	0.5	missense_variant	C1_11200W_A	c.7516G>A	p.Asp2506Asn
Ca22chr1A	2464637	C	T	0.5	synonymous_variant	C1_11200W_A	c.7653C>T	p.Asn2551Asn
Ca22chr1A	2782516	T	C	0.5	missense_variant	C1_12770W_A	c.119T>C	p.Ile40Thr		Ser86Leu
Ca22chr1A	2782757	T	C	0.5	synonymous_variant	C1_12770W_A	c.360T>C	p.Asp120Asp
Ca22chr1A	2782801	C	G	0.5	missense_variant	C1_12770W_A	c.404C>G	p.Ala135Gly
Ca22chr1A	2783006	T	C	0.5	synonymous_variant	C1_12770W_A	c.609T>C	p.Asn203Asn
Ca22chr1A	2783804	C	T	0.5	synonymous_variant	C1_12770W_A	c.1407C>T	p.Phe469Phe
Ca22chr1A	2784521	A	T	0.5	missense_variant	C1_12770W_A	c.2124A>T	p.Glu708Asp
Ca22chr2A	1004968	T	A	1	missense_variant	C2_04790C_A	c.544A>T	p.Thr182Ser		Ser25Leu
Ca22chr2A	1472637	T	C	0.5	synonymous_variant	C2_07220W_A	c.411T>C	p.Ser137Ser		Ser232Leu
Ca22chr2A	1472792	A	C	0.5	missense_variant	C2_07220W_A	c.566A>C	p.Asn189Thr
Ca22chr2A	1488764	G	A	0.5	missense_variant	C2_07320W_A	c.130G>A	p.Ala44Thr		Ser360Leu
Ca22chr2A	1489231	T	C	0.5	synonymous_variant	C2_07320W_A	c.597T>C	p.Asn199Asn
Ca22chr2A	1489246	C	T	0.5	synonymous_variant	C2_07320W_A	c.612C>T	p.Gly204Gly
Ca22chr2A	1489477	G	A	0.5	synonymous_variant	C2_07320W_A	c.843G>A	p.Leu281Leu
Ca22chr2A	1516555	A	G	0.5	synonymous_variant	C2_07420W_A	c.177A>G	p.Pro59Pro		Ser129Leu
Ca22chr2A	1516966	C	T	0.5	synonymous_variant	C2_07420W_A	c.588C>T	p.Ser196Ser
Ca22chr2A	1517053	A	G	0.5	synonymous_variant	C2_07420W_A	c.675A>G	p.Leu225Leu
Ca22chr2A	1517062	A	G	0.5	synonymous_variant	C2_07420W_A	c.684A>G	p.Ala228Ala
Ca22chr2A	1556512	G	A	0.5	synonymous_variant	C2_07630C_A	c.309C>T	p.Ile103Ile		Ser72Leu
Ca22chr2A	1608542	T	A	0.5	synonymous_variant	C2_07900W_A	c.264T>A	p.Ile88Ile		Ser175Leu; Ser202Leu
Ca22chr2A	1608554	T	C	0.5	synonymous_variant	C2_07900W_A	c.276T>C	p.Ile92Ile
Ca22chr2A	1608926	C	T	0.5	synonymous_variant	C2_07900W_A	c.648C>T	p.Asp216Asp
Ca22chr2A	1609112	G	A	0.5	synonymous_variant	C2_07900W_A	c.834G>A	p.Leu278Leu
Ca22chr2A	1609283	C	T	0.5	synonymous_variant	C2_07900W_A	c.1005C>T	p.Tyr335Tyr
Ca22chr2A	1609402	C	T	0.5	missense_variant	C2_07900W_A	c.1124C>T	p.Ser375Phe
Ca22chr2A	1609829	A	T	0.5	synonymous_variant	C2_07900W_A	c.1551A>T	p.Gly517Gly
Ca22chr2A	1609877	T	C	0.5	synonymous_variant	C2_07900W_A	c.1599T>C	p.Phe533Phe
Ca22chr2A	1610237	C	T	0.5	synonymous_variant	C2_07900W_A	c.1959C>T	p.Ala653Ala
Ca22chr2A	1610249	A	G	0.5	synonymous_variant	C2_07900W_A	c.1971A>G	p.Gly657Gly
Ca22chr2A	1610729	T	C	0.5	synonymous_variant	C2_07900W_A	c.2451T>C	p.Phe817Phe
Ca22chr2A	1610762	T	C	0.5	synonymous_variant	C2_07900W_A	c.2484T>C	p.Asp828Asp
Ca22chr2A	1610876	A	G	0.5	synonymous_variant	C2_07900W_A	c.2598A>G	p.Lys866Lys
Ca22chr2A	1610886	G	A	0.5	missense_variant	C2_07900W_A	c.2608G>A	p.Val870Ile
Ca22chr2A	1611389	T	C	0.5	synonymous_variant	C2_07900W_A	c.3111T>C	p.Phe1037Phe
Ca22chr2A	1894790	G	C	0.5	missense_variant	C2_09260C_A	c.145C>G	p.Pro49Ala		Ser253Leu
Ca22chr2A	1966247	G	A	0.5	synonymous_variant	C2_09600C_A	c.180C>T	p.Ser60Ser		Ser123Leu
Ca22chr2A	1966190	T	C	0.5	synonymous_variant	C2_09600C_A	c.237A>G	p.Ala79Ala
Ca22chr2A	1966130	C	T	0.5	synonymous_variant	C2_09600C_A	c.297G>A	p.Ala99Ala
Ca22chr2A	2039180	A	G	0.5	synonymous_variant	C2_09970C_A	c.15T>C	p.Val5Val		Ser261Leu
Ca22chr2A	2038922	G	A	0.5	synonymous_variant	C2_09970C_A	c.273C>T	p.Asn91Asn
Ca22chr2A	2038640	T	A	0.5	synonymous_variant	C2_09970C_A	c.555A>T	p.Ile185Ile
Ca22chr2A	2114462	G	A	0.5	synonymous_variant	C2_10270W_A	c.87G>A	p.Ala29Ala		Ser232Leu
Ca22chr2A	2114790	A	G	0.5	missense_variant	C2_10270W_A	c.415A>G	p.Thr139Ala
Ca22chr2A	2115353	C	T	0.5	synonymous_variant	C2_10270W_A	c.978C>T	p.Ser326Ser
Ca22chr2A	2115740	C	T	0.5	synonymous_variant	C2_10270W_A	c.1365C>T	p.Pro455Pro
Ca22chr2A	2116114	A	G	0.5	missense_variant	C2_10270W_A	c.1739A>G	p.Lys580Arg
Ca22chr2A	2116142	C	A	0.5	synonymous_variant	C2_10270W_A	c.1767C>A	p.Ser589Ser
Ca22chr2A	2116186	A	G	0.5	missense_variant	C2_10270W_A	c.1811A>G	p.Tyr604Cys
Ca22chr2A	2116202	A	G	0.5	synonymous_variant	C2_10270W_A	c.1827A>G	p.Pro609Pro
Ca22chr2A	2116264	A	T	0.5	missense_variant	C2_10270W_A	c.1889A>T	p.Tyr630Phe
Ca22chr2A	2116475	C	A	0.5	missense_variant	C2_10270W_A	c.2100C>A	p.Asn700Lys
Ca22chr3A	303452	T	C	0.5	missense_variant	C3_01410C_A	c.64A>G	p.Arg22Gly		Ser120Leu
Ca22chr3A	302916	T	C	0.5	synonymous_variant	C3_01410C_A	c.600A>G	p.Gly200Gly
Ca22chr3A	302895	C	T	0.5	synonymous_variant	C3_01410C_A	c.621G>A	p.Arg207Arg
Ca22chr3A	479146	A	C	0.5	synonymous_variant	C3_02220W_A	c.246A>C	p.Ala82Ala		Ser110Leu
Ca22chr3A	479182	C	T	0.5	synonymous_variant	C3_02220W_A	c.282C>T	p.Asp94Asp
Ca22chr3A	479188	G	A	0.5	synonymous_variant	C3_02220W_A	c.288G>A	p.Leu96Leu
Ca22chr3A	479299	A	C	0.5	synonymous_variant	C3_02220W_A	c.399A>C	p.Thr133Thr
Ca22chr3A	479320	G	A	0.5	missense_variant	C3_02220W_A	c.420G>A	p.Met140Ile
Ca22chr3A	479332	C	T	0.5	synonymous_variant	C3_02220W_A	c.432C>T	p.Asn144Asn
Ca22chr3A	479365	C	T	0.5	synonymous_variant	C3_02220W_A	c.465C>T	p.Ser155Ser
Ca22chr3A	479452	G	A	0.5	synonymous_variant	C3_02220W_A	c.552G>A	p.Gln184Gln
Ca22chr3A	479569	C	T	0.5	synonymous_variant	C3_02220W_A	c.669C>T	p.Gly223Gly
Ca22chr3A	479572	G	A	0.5	synonymous_variant	C3_02220W_A	c.672G>A	p.Leu224Leu
Ca22chr3A	479581	G	T	0.5	synonymous_variant	C3_02220W_A	c.681G>T	p.Ser227Ser
Ca22chr3A	479683	T	C	0.5	synonymous_variant	C3_02220W_A	c.783T>C	p.Cys261Cys
Ca22chr3A	479872	T	C	0.5	synonymous_variant	C3_02220W_A	c.972T>C	p.Phe324Phe
Ca22chr3A	480112	G	A	0.5	synonymous_variant	C3_02220W_A	c.1212G>A	p.Lys404Lys
Ca22chr3A	480262	G	A	0.5	synonymous_variant	C3_02220W_A	c.1362G>A	p.Thr454Thr
Ca22chr3A	553327	G	A	0.5	synonymous_variant	C3_02540C_A	c.9C>T	p.Phe3Phe		Ser118Leu
Ca22chr3A	553310	A	G	0.5	missense_variant	C3_02540C_A	c.26T>C	p.Ile9Thr
Ca22chr3A	553287	T	C	0.5	missense_variant	C3_02540C_A	c.49A>G	p.Lys17Glu
Ca22chr3A	553269	C	T	0.5	missense_variant	C3_02540C_A	c.67G>A	p.Val23Ile
Ca22chr3A	553209	C	T	0.5	missense_variant	C3_02540C_A	c.127G>A	p.Glu43Lys
Ca22chr3A	553096	T	A	0.5	synonymous_variant	C3_02540C_A	c.240A>T	p.Ser80Ser
Ca22chr3A	553015	A	G	0.5	synonymous_variant	C3_02540C_A	c.321T>C	p.Tyr107Tyr
Ca22chr3A	552865	G	A	0.5	synonymous_variant	C3_02540C_A	c.471C>T	p.Asn157Asn
Ca22chr3A	552501	T	C	0.5	missense_variant	C3_02540C_A	c.835A>G	p.Ile279Val
Ca22chr3A	552487	G	A	0.5	synonymous_variant	C3_02540C_A	c.849C>T	p.His283His
Ca22chr3A	552421	A	C	0.5	synonymous_variant	C3_02540C_A	c.915T>G	p.Ser305Ser
Ca22chr3A	552418	A	C	0.5	synonymous_variant	C3_02540C_A	c.918T>G	p.Gly306Gly
Ca22chr3A	552358	T	G	0.5	synonymous_variant	C3_02540C_A	c.978A>C	p.Ala326Ala
Ca22chr3A	552307	G	A	0.5	synonymous_variant	C3_02540C_A	c.1029C>T	p.Thr343Thr
Ca22chr3A	739937	G	A	0.5	synonymous_variant	C3_03480C_A	c.732C>T	p.Ile244Ile		Ser249Leu
Ca22chr3A	739772	G	A	0.5	synonymous_variant	C3_03480C_A	c.897C>T	p.Ile299Ile
Ca22chr3A	739529	T	C	0.5	synonymous_variant	C3_03480C_A	c.1140A>G	p.Glu380Glu
Ca22chr3A	739466	C	T	0.5	synonymous_variant	C3_03480C_A	c.1203G>A	p.Glu401Glu
Ca22chr3A	739418	T	A	0.5	synonymous_variant	C3_03480C_A	c.1251A>T	p.Ala417Ala
Ca22chr3A	739335	T	C	0.5	missense_variant	C3_03480C_A	c.1334A>G	p.Gln445Arg
Ca22chr3A	739271	A	G	0.5	synonymous_variant	C3_03480C_A	c.1398T>C	p.Ile466Ile
Ca22chr3A	739210	T	C	0.5	missense_variant	C3_03480C_A	c.1459A>G	p.Asn487Asp
Ca22chr3A	795424	G	A	0.5	synonymous_variant	C3_03790W_A	c.645G>A	p.Glu215Glu		Ser79Leu
Ca22chr3A	795430	G	A	0.5	synonymous_variant	C3_03790W_A	c.651G>A	p.Pro217Pro
Ca22chr3A	795553	C	T	0.5	synonymous_variant	C3_03790W_A	c.774C>T	p.Cys258Cys
Ca22chr3A	795598	T	C	0.5	synonymous_variant	C3_03790W_A	c.819T>C	p.Val273Val
Ca22chr3A	804785	T	C	0.5	missense_variant	C3_03840C_A	c.1213A>G	p.Lys405Glu		Ser366Leu
Ca22chr3A	804780	T	C	0.5	synonymous_variant	C3_03840C_A	c.1218A>G	p.Lys406Lys
Ca22chr4A	59985	C	T	0.5	synonymous_variant	C4_00390W_A	c.276C>T	p.Asp92Asp		Ser21Leu; Ser85Leu
Ca22chr4A	143253	A	G	0.5	synonymous_variant	C4_00800W_A	c.285A>G	p.Ser95Ser		Ser177Leu
Ca22chr4A	143256	G	A	0.5	synonymous_variant	C4_00800W_A	c.288G>A	p.Gly96Gly
Ca22chr4A	143259	C	T	0.5	synonymous_variant	C4_00800W_A	c.291C>T	p.Ile97Ile
Ca22chr4A	143385	G	T	0.5	missense_variant	C4_00800W_A	c.417G>T	p.Glu139Asp
Ca22chr4A	143419	G	A	0.5	missense_variant	C4_00800W_A	c.451G>A	p.Ala151Thr
Ca22chr4A	143511	G	A	0.5	synonymous_variant	C4_00800W_A	c.543G>A	p.Leu181Leu
Ca22chr4A	143652	T	C	0.5	synonymous_variant	C4_00800W_A	c.684T>C	p.Asn228Asn
Ca22chr4A	143824	A	G	0.5	missense_variant	C4_00800W_A	c.856A>G	p.Met286Val
Ca22chr4A	641805	G	T	0.5	synonymous_variant	C4_03080W_A	c.63G>T	p.Ser21Ser		Ser328Leu
Ca22chr4A	641820	T	C	0.5	synonymous_variant	C4_03080W_A	c.78T>C	p.Asn26Asn
Ca22chr4A	641829	T	C	0.5	synonymous_variant	C4_03080W_A	c.87T>C	p.Ala29Ala
Ca22chr4A	641886	C	T	0.5	synonymous_variant	C4_03080W_A	c.144C>T	p.Ile48Ile
Ca22chr4A	641967	G	A	0.5	synonymous_variant	C4_03080W_A	c.225G>A	p.Arg75Arg
Ca22chr4A	642126	C	T	0.5	synonymous_variant	C4_03080W_A	c.384C>T	p.Asp128Asp
Ca22chr4A	642129	C	T	0.5	synonymous_variant	C4_03080W_A	c.387C>T	p.Asp129Asp
Ca22chr4A	642360	A	T	0.5	synonymous_variant	C4_03080W_A	c.618A>T	p.Ile206Ile
Ca22chr4A	642865	C	A	0.5	synonymous_variant	C4_03080W_A	c.1123C>A	p.Arg375Arg
Ca22chr4A	642882	G	A	0.5	synonymous_variant	C4_03080W_A	c.1140G>A	p.Lys380Lys
Ca22chr4A	643043	G	A	0.5	missense_variant	C4_03080W_A	c.1301G>A	p.Ser434Asn
Ca22chr4A	643102	G	A	0.5	missense_variant	C4_03080W_A	c.1360G>A	p.Val454Met
Ca22chr4A	643119	A	G	0.5	synonymous_variant	C4_03080W_A	c.1377A>G	p.Thr459Thr
Ca22chr4A	643234	T	C	0.5	synonymous_variant	C4_03080W_A	c.1492T>C	p.Leu498Leu
Ca22chr4A	643293	G	A	0.5	synonymous_variant	C4_03080W_A	c.1551G>A	p.Glu517Glu
Ca22chr4A	643341	A	G	0.5	synonymous_variant	C4_03080W_A	c.1599A>G	p.Leu533Leu
Ca22chr4A	643344	G	A	0.5	synonymous_variant	C4_03080W_A	c.1602G>A	p.Lys534Lys
Ca22chr4A	643380	T	C	0.5	synonymous_variant	C4_03080W_A	c.1638T>C	p.Thr546Thr
Ca22chr4A	643433	A	G	0.5	missense_variant	C4_03080W_A	c.1691A>G	p.Lys564Arg
Ca22chr4A	643450	G	A	0.5	missense_variant	C4_03080W_A	c.1708G>A	p.Ala570Thr
Ca22chr4A	643673	C	T	0.5	missense_variant	C4_03080W_A	c.1931C>T	p.Ser644Leu
Ca22chr4A	643797	T	C	0.5	synonymous_variant	C4_03080W_A	c.2055T>C	p.Ser685Ser
Ca22chr4A	643953	C	T	0.5	synonymous_variant	C4_03080W_A	c.2211C>T	p.Ser737Ser
Ca22chr4A	802569	C	T	0.5	synonymous_variant	C4_03790W_A	c.243C>T	p.Ala81Ala		Ser188Leu
Ca22chr4A	802947	A	C	0.5	synonymous_variant	C4_03790W_A	c.621A>C	p.Ala207Ala
Ca22chr4A	803214	T	C	0.5	synonymous_variant	C4_03790W_A	c.888T>C	p.Asp296Asp
Ca22chr4A	803309	C	T	0.5	missense_variant	C4_03790W_A	c.983C>T	p.Ser328Phe
Ca22chr4A	803514	A	T	0.5	synonymous_variant	C4_03790W_A	c.1188A>T	p.Gly396Gly
Ca22chr4A	945498	A	C	0.5	synonymous_variant	C4_04410C_A	c.660T>G	p.Ala220Ala		Ser91Leu
Ca22chr4A	1210491	G	A	0.5	missense_variant	C4_05540W_A	c.355G>A	p.Glu119Lys		Ser118Leu
Ca22chr4A	1210520	T	C	0.5	synonymous_variant	C4_05540W_A	c.384T>C	p.Asp128Asp
Ca22chr4A	1210574	T	C	0.5	synonymous_variant	C4_05540W_A	c.438T>C	p.Ile146Ile
Ca22chr4A	1210709	A	G	0.5	synonymous_variant	C4_05540W_A	c.573A>G	p.Leu191Leu
Ca22chr4A	1210754	C	T	0.5	synonymous_variant	C4_05540W_A	c.618C>T	p.Phe206Phe
Ca22chr4A	1210807	G	A	0.5	missense_variant	C4_05540W_A	c.671G>A	p.Gly224Glu
Ca22chr4A	1210856	T	C	0.5	synonymous_variant	C4_05540W_A	c.720T>C	p.Pro240Pro
Ca22chr4A	1210892	C	T	0.5	synonymous_variant	C4_05540W_A	c.756C>T	p.Thr252Thr
Ca22chr4A	1210895	T	C	0.5	synonymous_variant	C4_05540W_A	c.759T>C	p.Asp253Asp
Ca22chr4A	1210931	C	T	0.5	synonymous_variant	C4_05540W_A	c.795C>T	p.Ala265Ala
Ca22chr4A	1211027	A	G	0.5	synonymous_variant	C4_05540W_A	c.891A>G	p.Glu297Glu
Ca22chr4A	1211063	C	G	0.5	synonymous_variant	C4_05540W_A	c.927C>G	p.Val309Val
Ca22chr4A	1211132	C	T	0.5	synonymous_variant	C4_05540W_A	c.996C>T	p.Asn332Asn
Ca22chr4A	1211522	T	C	0.5	synonymous_variant	C4_05540W_A	c.1386T>C	p.Ser462Ser
Ca22chr4A	1211648	T	C	0.5	synonymous_variant	C4_05540W_A	c.1512T>C	p.Val504Val
Ca22chr4A	1236822	C	G	0.5	missense_variant	C4_05610C_A	c.58G>C	p.Gly20Arg		Ser203Leu
Ca22chr4A	1236715	A	G	0.5	synonymous_variant	C4_05610C_A	c.165T>C	p.Asn55Asn
Ca22chr4A	1236372	T	C	0.5	missense_variant	C4_05610C_A	c.508A>G	p.Thr170Ala
Ca22chr4A	1236109	A	G	0.5	synonymous_variant	C4_05610C_A	c.771T>C	p.Ser257Ser
Ca22chr4A	1235990	T	G	0.5	missense_variant	C4_05610C_A	c.890A>C	p.Glu297Ala
Ca22chr4A	1235962	C	T	0.5	synonymous_variant	C4_05610C_A	c.918G>A	p.Lys306Lys
Ca22chr4A	1235683	A	T	0.5	synonymous_variant	C4_05610C_A	c.1197T>A	p.Pro399Pro
Ca22chr4A	1235529	C	T	0.5	missense_variant	C4_05610C_A	c.1351G>A	p.Val451Ile
Ca22chr4A	1235504	A	G	0.5	missense_variant	C4_05610C_A	c.1376T>C	p.Leu459Ser
Ca22chr4A	1235355	A	T	0.5	missense_variant	C4_05610C_A	c.1525T>A	p.Leu509Met
Ca22chr4A	1235332	T	C	0.5	synonymous_variant	C4_05610C_A	c.1548A>G	p.Gln516Gln
Ca22chr4A	1235255	C	T	0.5	missense_variant	C4_05610C_A	c.1625G>A	p.Gly542Asp
Ca22chr4A	1234608	C	T	0.5	missense_variant	C4_05610C_A	c.2272G>A	p.Gly758Ser
Ca22chr4A	1234252	C	T	0.5	missense_variant	C4_05610C_A	c.2628G>A	p.Met876Ile
Ca22chr4A	1234221	G	T	0.5	missense_variant	C4_05610C_A	c.2659C>A	p.Pro887Thr
Ca22chr4A	1234114	A	G	0.5	synonymous_variant	C4_05610C_A	c.2766T>C	p.Thr922Thr
Ca22chr4A	1233844	T	G	0.5	synonymous_variant	C4_05610C_A	c.3036A>C	p.Ala1012Ala
Ca22chr4A	1252329	T	C	0.5	synonymous_variant	C4_05690W_A	c.426T>C	p.Ile142Ile		Ser433Leu
Ca22chr4A	1252413	T	C	0.5	synonymous_variant	C4_05690W_A	c.510T>C	p.His170His
Ca22chr4A	1252419	A	G	0.5	synonymous_variant	C4_05690W_A	c.516A>G	p.Leu172Leu
Ca22chr4A	1252488	C	A	0.5	synonymous_variant	C4_05690W_A	c.585C>A	p.Ser195Ser
Ca22chr4A	1252863	T	C	0.5	synonymous_variant	C4_05690W_A	c.960T>C	p.Ala320Ala
Ca22chr4A	1252888	C	T	0.5	missense_variant	C4_05690W_A	c.985C>T	p.Leu329Phe
Ca22chr4A	1253742	C	T	0.5	synonymous_variant	C4_05690W_A	c.1839C>T	p.Ile613Ile
Ca22chr4A	1253775	A	G	0.5	synonymous_variant	C4_05690W_A	c.1872A>G	p.Gly624Gly
Ca22chr4A	1253850	T	C	0.5	synonymous_variant	C4_05690W_A	c.1947T>C	p.His649His
Ca22chr4A	1253865	T	C	0.5	synonymous_variant	C4_05690W_A	c.1962T>C	p.His654His
Ca22chr4A	1253871	A	G	0.5	synonymous_variant	C4_05690W_A	c.1968A>G	p.Lys656Lys
Ca22chr4A	1253901	T	C	0.5	synonymous_variant	C4_05690W_A	c.1998T>C	p.Tyr666Tyr
Ca22chr4A	1253910	A	G	0.5	synonymous_variant	C4_05690W_A	c.2007A>G	p.Leu669Leu
Ca22chr4A	1253916	A	G	0.5	synonymous_variant	C4_05690W_A	c.2013A>G	p.Glu671Glu
Ca22chr4A	1253931	A	G	0.5	synonymous_variant	C4_05690W_A	c.2028A>G	p.Lys676Lys
Ca22chr4A	1253973	G	A	0.5	synonymous_variant	C4_05690W_A	c.2070G>A	p.Leu690Leu
Ca22chr4A	1254051	A	G	0.5	synonymous_variant	C4_05690W_A	c.2148A>G	p.Leu716Leu
Ca22chr5A	187720	G	A	0.5	synonymous_variant	C5_00790C_A	c.510C>T	p.Ala170Ala		Ser188Leu
Ca22chr5A	187359	G	A	0.5	synonymous_variant	C5_00790C_A	c.871C>T	p.Leu291Leu
Ca22chr5A	187317	G	A	0.5	missense_variant	C5_00790C_A	c.913C>T	p.Pro305Ser
Ca22chr5A	187243	G	A	0.5	synonymous_variant	C5_00790C_A	c.987C>T	p.Arg329Arg
Ca22chr5A	187006	C	T	0.5	synonymous_variant	C5_00790C_A	c.1224G>A	p.Gly408Gly
Ca22chr5A	187003	G	A	0.5	synonymous_variant	C5_00790C_A	c.1227C>T	p.Thr409Thr
Ca22chr5A	186952	G	A	0.5	synonymous_variant	C5_00790C_A	c.1278C>T	p.Gly426Gly
Ca22chr5A	194389	T	C	0.5	synonymous_variant	C5_00820W_A	c.51T>C	p.Pro17Pro		Ser26Leu; Ser134Leu
Ca22chr5A	194479	C	T	0.5	synonymous_variant	C5_00820W_A	c.141C>T	p.Phe47Phe
Ca22chr5A	194551	G	A	0.5	synonymous_variant	C5_00820W_A	c.213G>A	p.Gly71Gly
Ca22chr5A	194917	C	A	0.5	missense_variant	C5_00820W_A	c.579C>A	p.Asp193Glu
Ca22chr5A	195033	C	T	0.5	missense_variant	C5_00820W_A	c.695C>T	p.Ser232Phe
Ca22chr5A	267012	C	T	0.5	synonymous_variant	C5_01180W_A	c.54C>T	p.Phe18Phe		Ser135Leu
Ca22chr5A	267019	A	G	0.5	missense_variant	C5_01180W_A	c.61A>G	p.Arg21Gly
Ca22chr5A	267020	G	C	0.5	missense_variant	C5_01180W_A	c.62G>C	p.Arg21Thr
Ca22chr5A	267054	T	C	0.5	synonymous_variant	C5_01180W_A	c.96T>C	p.Phe32Phe
Ca22chr5A	267102	C	T	0.5	synonymous_variant	C5_01180W_A	c.144C>T	p.Ser48Ser
Ca22chr5A	267144	C	T	0.5	synonymous_variant	C5_01180W_A	c.186C>T	p.Ile62Ile
Ca22chr5A	267276	A	G	0.5	synonymous_variant	C5_01180W_A	c.318A>G	p.Glu106Glu
Ca22chr5A	267481	T	C	0.5	missense_variant	C5_01180W_A	c.523T>C	p.Ser175Pro
Ca22chr5A	267535	G	A	0.5	missense_variant	C5_01180W_A	c.577G>A	p.Val193Ile
Ca22chr5A	268021	G	A	0.5	missense_variant	C5_01180W_A	c.1063G>A	p.Val355Met
Ca22chr5A	268038	A	G	0.5	synonymous_variant	C5_01180W_A	c.1080A>G	p.Glu360Glu
Ca22chr5A	268040	T	C	0.5	missense_variant	C5_01180W_A	c.1082T>C	p.Phe361Ser
Ca22chr5A	268045	G	T	0.5	missense_variant	C5_01180W_A	c.1087G>T	p.Val363Phe
Ca22chr5A	424750	A	G	0.5	synonymous_variant	C5_01870W_A	c.12A>G	p.Lys4Lys		Ser207Leu
Ca22chr5A	424876	T	C	0.5	synonymous_variant	C5_01870W_A	c.138T>C	p.Asn46Asn
Ca22chr5A	424882	T	C	0.5	synonymous_variant	C5_01870W_A	c.144T>C	p.Ala48Ala
Ca22chr5A	424900	G	A	0.5	synonymous_variant	C5_01870W_A	c.162G>A	p.Lys54Lys
Ca22chr5A	424903	A	G	0.5	synonymous_variant	C5_01870W_A	c.165A>G	p.Gly55Gly
Ca22chr5A	425622	A	G	0.5	missense_variant	C5_01870W_A	c.884A>G	p.His295Arg
Ca22chr5A	425694	A	G	0.5	missense_variant	C5_01870W_A	c.956A>G	p.Lys319Arg
Ca22chr5A	425698	T	C	0.5	synonymous_variant	C5_01870W_A	c.960T>C	p.Asp320Asp
Ca22chr5A	425716	A	G	0.5	synonymous_variant	C5_01870W_A	c.978A>G	p.Leu326Leu
Ca22chr5A	425755	C	T	0.5	synonymous_variant	C5_01870W_A	c.1017C>T	p.Pro339Pro
Ca22chr5A	425831	G	A	0.5	missense_variant	C5_01870W_A	c.1093G>A	p.Val365Ile
Ca22chr5A	425836	T	C	0.5	synonymous_variant	C5_01870W_A	c.1098T>C	p.Ser366Ser
Ca22chr5A	425854	G	A	0.5	synonymous_variant	C5_01870W_A	c.1116G>A	p.Val372Val
Ca22chr5A	425866	T	C	0.5	synonymous_variant	C5_01870W_A	c.1128T>C	p.Tyr376Tyr
Ca22chr5A	425906	C	G	0.5	missense_variant	C5_01870W_A	c.1168C>G	p.Pro390Ala
Ca22chr5A	425917	A	G	0.5	synonymous_variant	C5_01870W_A	c.1179A>G	p.Lys393Lys
Ca22chr5A	426074	T	A	0.5	missense_variant	C5_01870W_A	c.1336T>A	p.Ser446Thr
Ca22chr5A	426154	T	C	0.5	synonymous_variant	C5_01870W_A	c.1416T>C	p.Asn472Asn
Ca22chr5A	426163	C	T	0.5	synonymous_variant	C5_01870W_A	c.1425C>T	p.Asn475Asn
Ca22chr5A	426460	C	T	0.5	synonymous_variant	C5_01870W_A	c.1722C>T	p.Ile574Ile
Ca22chr5A	426493	T	A	0.5	synonymous_variant	C5_01870W_A	c.1755T>A	p.Thr585Thr
Ca22chr5A	426628	A	G	0.5	synonymous_variant	C5_01870W_A	c.1890A>G	p.Gln630Gln
Ca22chr5A	426744	A	C	0.5	missense_variant	C5_01870W_A	c.2006A>C	p.Lys669Thr
Ca22chr5A	426850	C	T	0.5	synonymous_variant	C5_01870W_A	c.2112C>T	p.Gly704Gly
Ca22chr5A	426853	G	A	0.5	synonymous_variant	C5_01870W_A	c.2115G>A	p.Lys705Lys
Ca22chr5A	620373	T	C	0.5	missense_variant	C5_02760W_A	c.170T>C	p.Ile57Thr		Ser50Leu
Ca22chr5A	620545	T	G	0.5	synonymous_variant	C5_02760W_A	c.342T>G	p.Gly114Gly
Ca22chr6A	130095	A	G	0.5	synonymous_variant	C6_00740W_A	c.306A>G	p.Lys102Lys		Ser28Leu
Ca22chr6A	130152	C	T	0.5	synonymous_variant	C6_00740W_A	c.363C>T	p.Val121Val
Ca22chr6A	130242	G	A	0.5	synonymous_variant	C6_00740W_A	c.453G>A	p.Pro151Pro
Ca22chr6A	130965	C	T	0.5	synonymous_variant	C6_00740W_A	c.1176C>T	p.Asn392Asn
Ca22chr6A	131304	A	G	0.5	synonymous_variant	C6_00740W_A	c.1515A>G	p.Leu505Leu
Ca22chr6A	131526	C	T	0.5	synonymous_variant	C6_00740W_A	c.1737C>T	p.Thr579Thr
Ca22chr6A	180779	C	T	0.5	synonymous_variant	C6_00910C_A	c.255G>A	p.Gln85Gln		Ser103Leu
Ca22chr6A	180668	G	A	0.5	synonymous_variant	C6_00910C_A	c.366C>T	p.Thr122Thr
Ca22chr6A	180413	G	A	0.5	synonymous_variant	C6_00910C_A	c.621C>T	p.Asp207Asp
Ca22chr6A	180407	G	A	0.5	synonymous_variant	C6_00910C_A	c.627C>T	p.Val209Val
Ca22chr6A	180296	A	G	0.5	synonymous_variant	C6_00910C_A	c.738T>C	p.Ser246Ser
Ca22chr6A	180293	T	A	0.5	synonymous_variant	C6_00910C_A	c.741A>T	p.Pro247Pro
Ca22chr6A	180290	C	A	0.5	synonymous_variant	C6_00910C_A	c.744G>T	p.Ala248Ala
Ca22chr6A	180287	C	T	0.5	synonymous_variant	C6_00910C_A	c.747G>A	p.Gln249Gln
Ca22chr6A	180252	A	T	0.5	missense_variant	C6_00910C_A	c.782T>A	p.Phe261Tyr
Ca22chr6A	180205	T	C	0.5	missense_variant	C6_00910C_A	c.829A>G	p.Thr277Ala
Ca22chr6A	180188	A	T	0.5	missense_variant	C6_00910C_A	c.846T>A	p.Asp282Glu
Ca22chr6A	180179	G	A	0.5	synonymous_variant	C6_00910C_A	c.855C>T	p.Ser285Ser
Ca22chr6A	180080	A	G	0.5	synonymous_variant	C6_00910C_A	c.954T>C	p.Ala318Ala
Ca22chr6A	180067	C	T	0.5	missense_variant	C6_00910C_A	c.967G>A	p.Glu323Lys
Ca22chr6A	180053	G	T	0.5	synonymous_variant	C6_00910C_A	c.981C>A	p.Ala327Ala
Ca22chr6A	179978	G	A	0.5	synonymous_variant	C6_00910C_A	c.1056C>T	p.Ala352Ala
Ca22chr6A	179945	G	A	0.5	synonymous_variant	C6_00910C_A	c.1089C>T	p.Ala363Ala
Ca22chr6A	179915	C	T	0.5	synonymous_variant	C6_00910C_A	c.1119G>A	p.Leu373Leu
Ca22chr6A	179894	T	A	0.5	synonymous_variant	C6_00910C_A	c.1140A>T	p.Val380Val
Ca22chr6A	179885	A	T	0.5	synonymous_variant	C6_00910C_A	c.1149T>A	p.Gly383Gly
Ca22chr6A	179876	A	G	0.5	synonymous_variant	C6_00910C_A	c.1158T>C	p.Thr386Thr
Ca22chr6A	179861	A	G	0.5	synonymous_variant	C6_00910C_A	c.1173T>C	p.Asp391Asp
Ca22chr6A	179831	G	T	0.5	missense_variant	C6_00910C_A	c.1203C>A	p.Asp401Glu
Ca22chr6A	179752	C	T	0.5	missense_variant	C6_00910C_A	c.1282G>A	p.Ala428Thr
Ca22chr6A	179748	C	T	0.5	missense_variant	C6_00910C_A	c.1286G>A	p.Ser429Asn
Ca22chr6A	179714	T	G	0.5	synonymous_variant	C6_00910C_A	c.1320A>C	p.Ser440Ser
Ca22chr6A	179699	C	T	0.5	synonymous_variant	C6_00910C_A	c.1335G>A	p.Leu445Leu
Ca22chr6A	179687	G	A	0.5	synonymous_variant	C6_00910C_A	c.1347C>T	p.Gly449Gly
Ca22chr6A	179597	G	A	0.5	synonymous_variant	C6_00910C_A	c.1437C>T	p.Thr479Thr
Ca22chr6A	179567	A	G	0.5	synonymous_variant	C6_00910C_A	c.1467T>C	p.Asp489Asp
Ca22chr6A	179469	G	A	0.5	missense_variant	C6_00910C_A	c.1565C>T	p.Ser522Leu
Ca22chr6A	179446	A	C	0.5	missense_variant	C6_00910C_A	c.1588T>G	p.Phe530Val
Ca22chr6A	179425	A	G	0.5	missense_variant	C6_00910C_A	c.1609T>C	p.Ser537Pro
Ca22chr6A	179031	G	A	0.5	missense_variant	C6_00910C_A	c.2003C>T	p.Ala668Val
Ca22chr6A	179022	T	A	0.5	missense_variant	C6_00910C_A	c.2012A>T	p.Asp671Val
Ca22chr6A	179021	G	A	0.5	synonymous_variant	C6_00910C_A	c.2013C>T	p.Asp671Asp
Ca22chr6A	179018	T	C	0.5	synonymous_variant	C6_00910C_A	c.2016A>G	p.Glu672Glu
Ca22chr6A	179010	G	A	0.5	missense_variant	C6_00910C_A	c.2024C>T	p.Ala675Val
Ca22chr6A	178547	C	T	0.5	synonymous_variant	C6_00910C_A	c.2487G>A	p.Ala829Ala
Ca22chr6A	178469	T	C	0.5	synonymous_variant	C6_00910C_A	c.2565A>G	p.Lys855Lys
Ca22chr6A	178433	G	A	0.5	synonymous_variant	C6_00910C_A	c.2601C>T	p.Val867Val
Ca22chr6A	200532	C	T	0.5	synonymous_variant	C6_01030W_A	c.15C>T	p.Thr5Thr		Ser57Leu
Ca22chr6A	200541	T	C	0.5	synonymous_variant	C6_01030W_A	c.24T>C	p.Tyr8Tyr
Ca22chr6A	200587	T	A	0.5	missense_variant	C6_01030W_A	c.70T>A	p.Leu24Met
Ca22chr6A	200610	C	T	0.5	synonymous_variant	C6_01030W_A	c.93C>T	p.Asp31Asp
Ca22chr6A	200637	C	A	0.5	synonymous_variant	C6_01030W_A	c.120C>A	p.Gly40Gly
Ca22chr6A	200641	C	T	0.5	missense_variant	C6_01030W_A	c.124C>T	p.Leu42Phe
Ca22chr6A	200643	C	A	0.5	synonymous_variant	C6_01030W_A	c.126C>A	p.Leu42Leu
Ca22chr6A	200646	T	C	0.5	synonymous_variant	C6_01030W_A	c.129T>C	p.Thr43Thr
Ca22chr6A	200655	C	T	0.5	synonymous_variant	C6_01030W_A	c.138C>T	p.Asp46Asp
Ca22chr6A	200664	C	A	0.5	synonymous_variant	C6_01030W_A	c.147C>A	p.Pro49Pro
Ca22chr6A	200667	G	C	0.5	synonymous_variant	C6_01030W_A	c.150G>C	p.Val50Val
Ca22chr6A	200670	T	A	0.5	synonymous_variant	C6_01030W_A	c.153T>A	p.Thr51Thr
Ca22chr6A	200676	A	T	0.5	synonymous_variant	C6_01030W_A	c.159A>T	p.Gly53Gly
Ca22chr6A	200679	T	C	0.5	synonymous_variant	C6_01030W_A	c.162T>C	p.Asp54Asp
Ca22chr6A	200685	T	C	0.5	synonymous_variant	C6_01030W_A	c.168T>C	p.Ala56Ala
Ca22chr6A	200691	G	A	0.5	synonymous_variant	C6_01030W_A	c.174G>A	p.Gln58Gln
Ca22chr6A	200694	T	G	0.5	synonymous_variant	C6_01030W_A	c.177T>G	p.Ala59Ala
Ca22chr6A	200727	T	A	0.5	synonymous_variant	C6_01030W_A	c.210T>A	p.Pro70Pro
Ca22chr6A	200733	T	C	0.5	synonymous_variant	C6_01030W_A	c.216T>C	p.Asp72Asp
Ca22chr6A	200736	A	G	0.5	synonymous_variant	C6_01030W_A	c.219A>G	p.Glu73Glu
Ca22chr6A	200742	T	G	0.5	synonymous_variant	C6_01030W_A	c.225T>G	p.Val75Val
Ca22chr6A	200748	A	G	0.5	synonymous_variant	C6_01030W_A	c.231A>G	p.Glu77Glu
Ca22chr6A	200757	A	G	0.5	synonymous_variant	C6_01030W_A	c.240A>G	p.Ser80Ser
Ca22chr6A	200759	G	A	0.5	missense_variant	C6_01030W_A	c.242G>A	p.Arg81Gln
Ca22chr6A	200763	A	G	0.5	synonymous_variant	C6_01030W_A	c.246A>G	p.Glu82Glu
Ca22chr6A	200777	C	A	0.5	missense_variant	C6_01030W_A	c.260C>A	p.Thr87Asn
Ca22chr6A	200778	T	C	0.5	synonymous_variant	C6_01030W_A	c.261T>C	p.Thr87Thr
Ca22chr6A	200779	G	A	0.5	missense_variant	C6_01030W_A	c.262G>A	p.Gly88Ser
Ca22chr6A	200781	C	T	0.5	synonymous_variant	C6_01030W_A	c.264C>T	p.Gly88Gly
Ca22chr6A	200784	G	A	0.5	synonymous_variant	C6_01030W_A	c.267G>A	p.Leu89Leu
Ca22chr6A	200794	A	G	0.5	missense_variant	C6_01030W_A	c.277A>G	p.Met93Val
Ca22chr6A	200796	G	A	0.5	missense_variant	C6_01030W_A	c.279G>A	p.Met93Ile
Ca22chr6A	200810	C	T	0.5	missense_variant	C6_01030W_A	c.293C>T	p.Thr98Ile
Ca22chr6A	200817	C	A	0.5	synonymous_variant	C6_01030W_A	c.300C>A	p.Ile100Ile
Ca22chr6A	200823	G	A	0.5	synonymous_variant	C6_01030W_A	c.306G>A	p.Lys102Lys
Ca22chr6A	200832	C	T	0.5	synonymous_variant	C6_01030W_A	c.315C>T	p.Ser105Ser
Ca22chr6A	200853	A	T	0.5	synonymous_variant	C6_01030W_A	c.336A>T	p.Gly112Gly
Ca22chr6A	200859	G	A	0.5	synonymous_variant	C6_01030W_A	c.342G>A	p.Leu114Leu
Ca22chr6A	200872	G	A	0.5	missense_variant	C6_01030W_A	c.355G>A	p.Glu119Lys
Ca22chr6A	200874	G	A	0.5	synonymous_variant	C6_01030W_A	c.357G>A	p.Glu119Glu
Ca22chr6A	200879	A	T	0.5	missense_variant	C6_01030W_A	c.362A>T	p.Tyr121Phe
Ca22chr6A	200881	C	G	0.5	missense_variant	C6_01030W_A	c.364C>G	p.Gln122Glu
Ca22chr6A	200886	T	C	0.5	synonymous_variant	C6_01030W_A	c.369T>C	p.Ser123Ser
Ca22chr6A	200889	T	C	0.5	synonymous_variant	C6_01030W_A	c.372T>C	p.Ile124Ile
Ca22chr6A	200898	A	G	0.5	synonymous_variant	C6_01030W_A	c.381A>G	p.Gly127Gly
Ca22chr6A	200937	A	G	0.5	synonymous_variant	C6_01030W_A	c.420A>G	p.Leu140Leu
Ca22chr6A	200955	C	A	0.5	synonymous_variant	C6_01030W_A	c.438C>A	p.Thr146Thr
Ca22chr6A	200961	A	G	0.5	synonymous_variant	C6_01030W_A	c.444A>G	p.Gly148Gly
Ca22chr6A	200964	C	T	0.5	synonymous_variant	C6_01030W_A	c.447C>T	p.Phe149Phe
Ca22chr6A	200985	A	C	0.5	synonymous_variant	C6_01030W_A	c.468A>C	p.Ala156Ala
Ca22chr6A	200991	T	C	0.5	synonymous_variant	C6_01030W_A	c.474T>C	p.Cys158Cys
Ca22chr6A	201009	T	C	0.5	synonymous_variant	C6_01030W_A	c.492T>C	p.Asp164Asp
Ca22chr6A	201012	G	A	0.5	synonymous_variant	C6_01030W_A	c.495G>A	p.Gly165Gly
Ca22chr6A	201018	G	T	0.5	synonymous_variant	C6_01030W_A	c.501G>T	p.Val167Val
Ca22chr6A	201024	A	G	0.5	synonymous_variant	C6_01030W_A	c.507A>G	p.Leu169Leu
Ca22chr6A	201030	T	A	0.5	synonymous_variant	C6_01030W_A	c.513T>A	p.Val171Val
Ca22chr6A	201039	T	C	0.5	synonymous_variant	C6_01030W_A	c.522T>C	p.Cys174Cys
Ca22chr6A	201063	A	G	0.5	synonymous_variant	C6_01030W_A	c.546A>G	p.Val182Val
Ca22chr6A	201069	C	T	0.5	synonymous_variant	C6_01030W_A	c.552C>T	p.Asn184Asn
Ca22chr6A	201072	A	C	0.5	missense_variant	C6_01030W_A	c.555A>C	p.Glu185Asp
Ca22chr6A	201078	T	C	0.5	synonymous_variant	C6_01030W_A	c.561T>C	p.His187His
Ca22chr6A	201087	T	A	0.5	synonymous_variant	C6_01030W_A	c.570T>A	p.Val190Val
Ca22chr6A	201099	G	A	0.5	synonymous_variant	C6_01030W_A	c.582G>A	p.Leu194Leu
Ca22chr6A	201102	C	T	0.5	synonymous_variant	C6_01030W_A	c.585C>T	p.Tyr195Tyr
Ca22chr6A	201123	C	G	0.5	synonymous_variant	C6_01030W_A	c.606C>G	p.Gly202Gly
Ca22chr6A	201138	G	T	0.5	missense_variant	C6_01030W_A	c.621G>T	p.Glu207Asp
Ca22chr6A	201156	A	T	0.5	synonymous_variant	C6_01030W_A	c.639A>T	p.Ala213Ala
Ca22chr6A	201159	A	G	0.5	synonymous_variant	C6_01030W_A	c.642A>G	p.Glu214Glu
Ca22chr6A	201213	A	G	0.5	synonymous_variant	C6_01030W_A	c.696A>G	p.Gln232Gln
Ca22chr6A	201216	G	A	0.5	synonymous_variant	C6_01030W_A	c.699G>A	p.Leu233Leu
Ca22chr6A	201219	G	A	0.5	synonymous_variant	C6_01030W_A	c.702G>A	p.Lys234Lys
Ca22chr6A	201231	T	C	0.5	synonymous_variant	C6_01030W_A	c.714T>C	p.Gly238Gly
Ca22chr6A	201234	T	A	0.5	synonymous_variant	C6_01030W_A	c.717T>A	p.Val239Val
Ca22chr6A	201237	A	G	0.5	synonymous_variant	C6_01030W_A	c.720A>G	p.Glu240Glu
Ca22chr6A	201252	G	T	0.5	synonymous_variant	C6_01030W_A	c.735G>T	p.Ser245Ser
Ca22chr6A	201255	C	T	0.5	synonymous_variant	C6_01030W_A	c.738C>T	p.His246His
Ca22chr6A	201258	C	A	0.5	synonymous_variant	C6_01030W_A	c.741C>A	p.Ser247Ser
Ca22chr6A	201265	A	G	0.5	missense_variant	C6_01030W_A	c.748A>G	p.Thr250Ala
Ca22chr6A	201283	T	C	0.5	missense_variant	C6_01030W_A	c.766T>C	p.Phe256Leu
Ca22chr6A	201285	T	A	0.5	missense_variant	C6_01030W_A	c.768T>A	p.Phe256Leu
Ca22chr6A	201294	C	T	0.5	synonymous_variant	C6_01030W_A	c.777C>T	p.Asp259Asp
Ca22chr6A	201309	A	T	0.5	synonymous_variant	C6_01030W_A	c.792A>T	p.Ala264Ala
Ca22chr6A	201312	A	G	0.5	synonymous_variant	C6_01030W_A	c.795A>G	p.Lys265Lys
Ca22chr6A	201324	T	C	0.5	synonymous_variant	C6_01030W_A	c.807T>C	p.Asn269Asn
Ca22chr6A	201336	G	A	0.5	synonymous_variant	C6_01030W_A	c.819G>A	p.Gln273Gln
Ca22chr6A	201375	A	C	0.5	synonymous_variant	C6_01030W_A	c.858A>C	p.Ile286Ile
Ca22chr6A	201378	T	C	0.5	synonymous_variant	C6_01030W_A	c.861T>C	p.Tyr287Tyr
Ca22chr6A	201387	A	G	0.5	synonymous_variant	C6_01030W_A	c.870A>G	p.Leu290Leu
Ca22chr6A	201395	A	G	0.5	missense_variant	C6_01030W_A	c.878A>G	p.Asn293Ser
Ca22chr6A	201399	A	T	0.5	missense_variant	C6_01030W_A	c.882A>T	p.Glu294Asp
Ca22chr6A	201429	C	A	0.5	synonymous_variant	C6_01030W_A	c.912C>A	p.Ala304Ala
Ca22chr6A	201441	C	T	0.5	synonymous_variant	C6_01030W_A	c.924C>T	p.Ile308Ile
Ca22chr6A	201447	A	T	0.5	synonymous_variant	C6_01030W_A	c.930A>T	p.Ile310Ile
Ca22chr6A	201456	T	C	0.5	synonymous_variant	C6_01030W_A	c.939T>C	p.Ser313Ser
Ca22chr6A	201468	T	C	0.5	synonymous_variant	C6_01030W_A	c.951T>C	p.Val317Val
Ca22chr6A	201471	T	A	0.5	synonymous_variant	C6_01030W_A	c.954T>A	p.Gly318Gly
Ca22chr6A	201484	T	G	0.5	missense_variant	C6_01030W_A	c.967T>G	p.Ser323Ala
Ca22chr6A	201498	T	C	0.5	synonymous_variant	C6_01030W_A	c.981T>C	p.Phe327Phe
Ca22chr6A	201507	T	C	0.5	synonymous_variant	C6_01030W_A	c.990T>C	p.Gly330Gly
Ca22chr6A	201519	C	T	0.5	synonymous_variant	C6_01030W_A	c.1002C>T	p.Asp334Asp
Ca22chr6A	201522	T	C	0.5	synonymous_variant	C6_01030W_A	c.1005T>C	p.Ser335Ser
Ca22chr6A	201531	G	T	0.5	synonymous_variant	C6_01030W_A	c.1014G>T	p.Val338Val
Ca22chr6A	201534	T	C	0.5	synonymous_variant	C6_01030W_A	c.1017T>C	p.Ile339Ile
Ca22chr6A	201540	A	C	0.5	synonymous_variant	C6_01030W_A	c.1023A>C	p.Ala341Ala
Ca22chr6A	201548	G	A	0.5	missense_variant	C6_01030W_A	c.1031G>A	p.Gly344Glu
Ca22chr6A	201573	G	A	0.5	synonymous_variant	C6_01030W_A	c.1056G>A	p.Ala352Ala
Ca22chr6A	201585	A	G	0.5	synonymous_variant	C6_01030W_A	c.1068A>G	p.Val356Val
Ca22chr6A	455209	G	C	0.5	missense_variant	C6_02190C_A	c.210C>G	p.Phe70Leu		Ser333Leu
Ca22chr6A	454612	G	A	0.5	synonymous_variant	C6_02190C_A	c.807C>T	p.Phe269Phe
Ca22chr6A	495609	A	G	0.5	synonymous_variant	C6_02370C_A	c.69T>C	p.Phe23Phe		Ser464Leu
Ca22chr6A	495468	A	G	0.5	synonymous_variant	C6_02370C_A	c.210T>C	p.Thr70Thr
Ca22chr6A	495396	C	T	0.5	synonymous_variant	C6_02370C_A	c.282G>A	p.Leu94Leu
Ca22chr6A	495263	T	C	0.5	missense_variant	C6_02370C_A	c.415A>G	p.Ile139Val
Ca22chr6A	495123	C	T	0.5	synonymous_variant	C6_02370C_A	c.555G>A	p.Ser185Ser
Ca22chr6A	495119	A	C	0.5	missense_variant	C6_02370C_A	c.559T>G	p.Ser187Ala
Ca22chr6A	495063	G	A	0.5	synonymous_variant	C6_02370C_A	c.615C>T	p.Val205Val
Ca22chr6A	494736	G	T	0.5	synonymous_variant	C6_02370C_A	c.942C>A	p.Ala314Ala
Ca22chr6A	494601	C	T	0.5	synonymous_variant	C6_02370C_A	c.1077G>A	p.Leu359Leu
Ca22chr6A	494544	T	A	0.5	synonymous_variant	C6_02370C_A	c.1134A>T	p.Pro378Pro
Ca22chr6A	494490	A	C	0.5	synonymous_variant	C6_02370C_A	c.1188T>G	p.Ala396Ala
Ca22chr6A	494447	G	C	0.5	missense_variant	C6_02370C_A	c.1231C>G	p.Leu411Val
Ca22chr6A	494400	T	C	0.5	synonymous_variant	C6_02370C_A	c.1278A>G	p.Lys426Lys
Ca22ch7A	739427	T	G	0.5	synonymous_variant	C7_03350C_A	c.411A>C	p.Thr137Thr		Ser238Leu
Ca22ch7A	739035	T	C	0.5	missense_variant	C7_03350C_A	c.803A>G	p.Asn268Ser
Ca22ch7A	738957	T	C	0.5	missense_variant	C7_03350C_A	c.881A>G	p.Asn294Ser
Ca22chR7A	327277	A	G	0.5	synonymous_variant	CR_01370C_A	c.15T>C	p.Thr5Thr		Ser244Leu
Ca22chR7A	327262	A	G	0.5	synonymous_variant	CR_01370C_A	c.30T>C	p.Ser10Ser
Ca22chR7A	327048	A	G	0.5	missense_variant	CR_01370C_A	c.244T>C	p.Ser82Pro
Ca22chR7A	327007	C	T	0.5	synonymous_variant	CR_01370C_A	c.285G>A	p.Gly95Gly
Ca22chR7A	326566	A	G	0.5	synonymous_variant	CR_01370C_A	c.726T>C	p.Pro242Pro
Ca22chR7A	387370	G	A	0.5	synonymous_variant	CR_01690C_A	c.210C>T	p.Val70Val	Ser919Leu	Ser919Leu
Ca22chR7A	387118	A	G	0.5	synonymous_variant	CR_01690C_A	c.462T>C	p.Thr154Thr
Ca22chR7A	386675	T	C	0.5	missense_variant	CR_01690C_A	c.905A>G	p.Asn302Ser
Ca22chR7A	386587	G	A	0.5	synonymous_variant	CR_01690C_A	c.993C>T	p.Ser331Ser
Ca22chR7A	386488	T	C	0.5	synonymous_variant	CR_01690C_A	c.1092A>G	p.Pro364Pro
Ca22chR7A	386459	A	G	0.5	missense_variant	CR_01690C_A	c.1121T>C	p.Ile374Thr
Ca22chR7A	385910	G	A	0.5	missense_variant	CR_01690C_A	c.1670C>T	p.Ala557Val
Ca22chR7A	385843	A	G	0.5	synonymous_variant	CR_01690C_A	c.1737T>C	p.Gly579Gly
Ca22chR7A	385498	C	T	0.5	synonymous_variant	CR_01690C_A	c.2082G>A	p.Leu694Leu
Ca22chR7A	385189	G	A	0.5	synonymous_variant	CR_01690C_A	c.2391C>T	p.Asp797Asp
Ca22chR7A	385178	G	A	0.5	missense_variant	CR_01690C_A	c.2402C>T	p.Thr801Ile
Ca22chR7A	385174	G	A	0.5	synonymous_variant	CR_01690C_A	c.2406C>T	p.Gly802Gly
Ca22chR7A	385066	G	C	0.5	synonymous_variant	CR_01690C_A	c.2514C>G	p.Ser838Ser
Ca22chR7A	385006	T	C	0.5	synonymous_variant	CR_01690C_A	c.2574A>G	p.Gly858Gly
Ca22chR7A	384403	C	T	0.5	synonymous_variant	CR_01690C_A	c.3177G>A	p.Glu1059Glu
Ca22chR7A	454971	A	G	0.5	synonymous_variant	CR_02070C_A	c.57T>C	p.Asn19Asn		Ser289Leu
Ca22chR7A	454644	A	G	0.5	synonymous_variant	CR_02070C_A	c.384T>C	p.Phe128Phe
Ca22chR7A	748713	T	C	0.5	synonymous_variant	CR_03360W_A	c.264T>C	p.Ser88Ser		Ser176Leu
Ca22chR7A	759355	G	A	0.5	synonymous_variant	CR_03420C_A	c.102C>T	p.Cys34Cys		Ser410Leu
Ca22chR7A	759280	C	G	0.5	synonymous_variant	CR_03420C_A	c.177G>C	p.Pro59Pro
Ca22chR7A	759226	A	G	0.5	synonymous_variant	CR_03420C_A	c.231T>C	p.Ala77Ala
Ca22chR7A	759196	C	T	0.5	synonymous_variant	CR_03420C_A	c.261G>A	p.Lys87Lys
Ca22chR7A	759193	T	C	0.5	synonymous_variant	CR_03420C_A	c.264A>G	p.Glu88Glu
Ca22chR7A	758992	C	T	0.5	synonymous_variant	CR_03420C_A	c.465G>A	p.Lys155Lys
Ca22chR7A	758982	T	A	0.5	missense_variant	CR_03420C_A	c.475A>T	p.Asn159Tyr
Ca22chR7A	758863	T	C	0.5	synonymous_variant	CR_03420C_A	c.594A>G	p.Gly198Gly
Ca22chR7A	758746	T	A	0.5	synonymous_variant	CR_03420C_A	c.711A>T	p.Gly237Gly
Ca22chR7A	757753	T	C	0.5	synonymous_variant	CR_03420C_A	c.1704A>G	p.Leu568Leu
Ca22chR7A	995903	C	T	0.5	synonymous_variant	CR_04510W_A	c.528C>T	p.Gly176Gly	Ser123Leu	Ser123Leu
Ca22chR7A	995957	T	C	0.5	synonymous_variant	CR_04510W_A	c.582T>C	p.Ala194Ala
Ca22chR7A	996251	A	G	0.5	synonymous_variant	CR_04510W_A	c.876A>G	p.Ser292Ser
Ca22chR7A	996518	C	T	0.5	synonymous_variant	CR_04510W_A	c.1143C>T	p.Ile381Ile
Ca22chR7A	996522	T	C	0.5	missense_variant	CR_04510W_A	c.1147T>C	p.Cys383Arg
Ca22chR7A	996587	C	T	0.5	synonymous_variant	CR_04510W_A	c.1212C>T	p.Cys404Cys
Ca22chR7A	996603	A	G	0.5	missense_variant	CR_04510W_A	c.1228A>G	p.Lys410Glu
Ca22chR7A	996653	G	A	0.5	synonymous_variant	CR_04510W_A	c.1278G>A	p.Gly426Gly
Ca22chR7A	996671	C	A	0.5	synonymous_variant	CR_04510W_A	c.1296C>A	p.Ala432Ala
Ca22chR7A	1807783	C	T	0.5	missense_variant	CR_08350W_A	c.559C>T	p.Leu187Phe		Ser351Leu
Ca22chR7A	1808009	T	C	0.5	missense_variant	CR_08350W_A	c.785T>C	p.Val262Ala
* cells in grey refer to SNPs exclusively found in T0 strain
Chr – chromosome; Pos – reference position; Ref - base in reference allele; Alt – base in alternative allele; AF - allele frequency for Alt allele; Var_type - predicted effect based on Sequence Ontology terms;
Gene - systematic gene name according to CGD; ORF_Pos - position on coding bases, Ref>Alt; Prot_Pos - Ref_amino acid, position on protein, Alt_amino acid
Methods:
Raw files from the genome re-sequencing data of Bezerra et al. 2013 was reanalyzed for the above information.
Briefly, sequencing reads were quality checked with FASTQC v0.11.7 and trimmed with Trimmomatic v0.36.
Mapping was performed against the SC5314 reference genome (Candida Genome Database Assembly 22, haplotype A) using BWA v0.7.17, with default options.
Resulting bam files were sorted and PCR duplicates filtered using Samtools v1.12 and Picard v2.21.3.
Variant calling was performed using GATK and low-quality SNPs (“QD < 2.0 || FS > 60.0 || MQ < 40.0 || MQRankSum < -12.5 || ReadPosRankSum < -8.0”) were discarded.
Variants were then annotated using SnpEff v4.3.
