## Supplementary material for "A proteogenomic pipeline for the analysis of protein biosynthesis errors in the human pathogen *Candida albicans*": Table S2

### Sheet: Sheet1
Table S2: List of projects obtained from PRIDE repository and analysed with our pipeline.
Project	Sample	Data	Replicates	All Peptides	Accepted mutPeptides	XXX L(S)	CUG L(S)	CUG X(S)	Filtered CUG X(S)	CUG L(S) Prot	Notes
PXD027278	SC5314 yeast	R1L1		47494	233	0	0	0	0		23 fractions each replicate
		R2L1		48240	246	0	0	0	0
	SC5314 hypha	R1L2		57878	324	0	0	0	0
		R2L2		57217	333	0	0	1D	0
	EU0075 yeast	Rep1_L7		40497	162	3	1	0	0	Rpn8
		Rep2_L7		40248	154	6	3	0	0	Snf6; C4_05610C; Rpn8
	EU0075 hypha	Rep1_L8		46669	242	2	1	0	0	Rpn8
		Rep2_L8		45863	227	1	0	0	0
	EU0009 yeast	Rep1_L5		49850	292	3	2	0	0	C2_01530C_A; Rpn8
		Rep2_L5		49439	277	3	1	0	0	Rpn8
	EU0009 hypha	Rep1_L6		49976	293	4	2	0	0	C2_01530C_A; Rpn8
		Rep2_L6		49627	291	2	1	0	0	Rpn8
	EU0006 yeast	Rep1_L3		46213	526	3	0	1D	0
		Rep2_L3		40966	360	3	0	0	0
	EU0006 hypha	R1L4		54294	466	4	0	1D	0
		R2L4		54297	467	4	0	0	0
	DSM70014 yeast	Rep1_L1		35405	394	1	1	0	0	Ahp1
		Rep2_L1		35545	408	3	2	0	0	Ahp1; Rpn8
PXD031774	Clinical timing	A		54628	98	1	1	0	0	Hxk2	5 strains and 18 fractions each replicate
		B		56739	99	3	1	0	0	Ahp1
		C		53178	92	1	1	0	0	Hxk2
PXD021504	Yeast	L2		12783	4	0	0	0	0
		L3		13421	2	0	0	0	0
		L4		11600	4	0	0	0	0
		L5		8740	7	0	0	0	0
	Hypha	H2		11908	8	0	0	0	0
		H3		13776	5	0	0	0	0
		H4		8371	4	0	0	0	0
		H5		10816	5	0	0	0	0
PXD003916	Untagged SN95	1		8644	15	0	0	0	0
		4		6270	6	0	0	0	0
PXD013457	90028	pep1		25168	183	0	0	0	0
		pep2		24437	188	0	0	0	0
		pep3		25365	142	0	0	0	0
PXD014367	DAY286 yeast	DAYW6		5642	17	0	0	0	0
		DAYW7		9661	42	0	0	0	0
		DAYW8		13892	85	0	0	0	0
PXD014388	ATCC90028	90028W1		17236	63	1	0	0	0
		90028W2		17735	65	0	0	0	0
		90028W3		16927	67	1	0	0	0
	ATCC10231	10231W1		16858	63	0	0	0	0
		10231W2		16860	77	0	0	0	0
		10231W3		15840	73	0	0	0	0
PXD014389	DAY286 biofilms WCL	DAYbW3		15902	106	0	0	0	0
		DAYbW4		14604	96	0	0	0	0
		DAYbW5		12578	93	0	0	0	0
		DAYbW6		14935	105	0	0	0	0
		DAYbW7		15075	89	0	0	0	0
PXD020195	Control 40 mM acetic acid R1	S1705_005		18525	24	0	0	0	0
	Control 40 mM acetic acid R2	S1705_006		16175	51	0	0	0	0
	Control 40 mM acetic acid R3	S1705_007		18341	19	0	0	0	0
	Control 40 mM acetic acid R4	S1705_008		15717	46	0	0	0	0
	40 mM acetic acid R1	S1705_009		17619	21	0	0	0	0
	40 mM acetic acid R2	S1705_010		15401	32	0	0	0	0
	40 mM acetic acid R3	S1705_011		18350	20	0	0	0	0
	40 mM acetic acid R4	S1705_012		16250	36	0	0	0	0
	Control 60 mM acetic acid R1	S1705_055		18513	18	0	0	0	0
	Control 60 mM acetic acid R2	S1705_056		15913	45	0	0	0	0
	Control 60 mM acetic acid R3	S1705_057		18150	21	0	0	0	0
	Control 60 mM acetic acid R4	S1705_058		15586	34	1	1	0	0	Ahp1
	60 mM acetic acid R1	S1705_059		18790	19	0	0	0	0
	60 mM acetic acid R2	S1705_060		16237	24	1	1	0	0	Hxk2
	60 mM acetic acid R3	S1705_061		19302	24	0	0	0	0
	60 mM acetic acid R4	S1705_062		16295	35	0	0	0	0
	Control 3h R1	S1703_204		17543	10	0	0	0	0
	Control 3h R2	S1703_205		19578	13	0	0	0	0
	Control 3h R3	S1703_206		19788	16	0	0	0	0
	Control 3h R4	S1703_207		19444	12	0	0	0	0
	Interaction 3h R1	S1703_208		15042	59	0	0	0	0
	Interaction 3h R2	S1703_209		16973	52	0	0	0	0
	Interaction 3h R3	S1703_211		15412	76	0	0	0	0
	Interaction 3h R4	S1703_212		15665	66	0	0	0	0
	Control 6h R1	S1703_213		19868	14	0	0	0	0
	Control 6h R2	S1703_214		19893	14	0	0	0	0
	Control 6h R3	S1703_215		20405	13	0	0	0	0
	Control 6h R4	S1703_216		20007	22	0	0	0	0
	Interaction 6h R1	S1703_218		16991	40	0	0	0	0
	Interaction 6h R2	S1703_219		18529	30	0	0	0	0
	Interaction 6h R3	S1703_220		18362	33	0	0	0	0
	Interaction 6h R4	S1703_221		16848	39	0	0	0	0
	Control 9h R1	S1703_222		20532	20	1	1	0	0	Hxk2
	Control 9h R2	S1703_223		19375	18	1	1	0	0	Hxk2
	Control 9h R3	S1703_227		19805	14	0	0	0	0
	Control 9h R4	S1703_228		18977	14	1	1	0	0	Hxk2
	Interaction 9h R1	S1703_229		19573	40	0	0	0	0
	Interaction 9h R2	S1703_230		19593	31	0	0	0	0
	Interaction 9h R3	S1703_231		18594	25	0	0	0	0
	Interaction 9h R4	S1703_232		19222	39	0	0	0	0
	Control H2O2 R1	S1703_234		19217	21	0	0	0	0
	Control H2O2 R2	S1703_237		19367	21	0	0	0	0
	Control H2O2 R3	S1703_241		18659	36	0	0	0	0
	Control H2O2 R4	S1703_245		17801	80	1	1	0	0	Hxk2
	5mM H2O2 R1	S1703_235		20768	35	0	0	0	0
	5mM H2O2 R2	S1703_238		21161	22	0	0	0	0
	5mM H2O2 R3	S1703_242		17323	24	0	0	0	0
	5mM H2O2 R4	S1703_246		17316	54	0	0	0	0
	10 mM H2O2 R1	S1703_236		20424	35	0	0	0	0
	10 mM H2O2 R2	S1703_239		20886	58	0	0	0	0
	10 mM H2O2 R3	S1703_243		18835	69	0	0	0	0
	10 mM H2O2 R4	S1703_282		18604	26	0	0	0	0
